# Mouse Organ Specific Proteins and Functions

**DOI:** 10.1101/2021.11.01.466788

**Authors:** B. Sun, C. Lorang, S. Qin, Y. Zhang, K. Liu, G. Li, Z. Sun, A. Francke, A. G. Utleg, P. Flores, Z. Hu, K. Wang, R. Moritz, L. Hood

## Abstract

Organ specific proteins (OSPs) possess great medical potentials both in clinics and in biomedical research. Applications of them — such as alanine transaminase, aspartate transaminase, and troponins — in clinics have raised certain concerns of their organ specificity. The dynamics and diversity of protein expression in heterogeneous human population are well known, yet their effects on OSPs are less addressed. Here we use mouse as a model and implemented a scheme of breadth study to examine the pan-organ proteome for potential variations of organ specificity in different genetic backgrounds. Using reasonable resources, we generated pan-organ proteomes of four in-bred mouse strains. The results revealed a large diversity that is more profound among OSPs than the overall proteomes. We defined a robustness score to quantify such variation and derived three sets of OSPs with different stringencies. In the meantime, we found that the enriched biological functions of OSPs are also organ specific that are sensitive and useful to assess the quality of OSPs. We hope our breadth study can open doors to explore the molecular diversity and dynamics of organ specificity at the protein level.
