## Supplementary Table S6 for "Mouse Organ Specific Proteins and Functions"

### Sheet: spleen_OSP_conditional
Protein	Robustness score
Q61599|GDIR2_MOUSE	4
Q61233|PLSL_MOUSE	3
Q64522|H2A2B_MOUSE	2

### Sheet: lung_OSP_conditional
Protein	Robustness score
P08074|CBR2_MOUSE	3
Q61292|LAMB2_MOUSE	3
O35639|ANXA3_MOUSE	3
P10107|ANXA1_MOUSE	2
Q9EQP2|EHD4_MOUSE	2
O54931-2|AKAP2_MOUSE	2

### Sheet: liver_OSP_conditional
Protein	Robustness score
Q63836|SBP2_MOUSE	2

### Sheet: kid_OSP_conditional
Protein	Robustness score
Q8K0L3-2|ACSM2_MOUSE	4
Q9JII6|AK1A1_MOUSE	4
Q9JIL4|NHRF3_MOUSE	4
A2ARV4|LRP2_MOUSE	3
O35488|S27A2_MOUSE	3
Q9Z0X1|AIFM1_MOUSE	3
P47199|QOR_MOUSE	3
O88338|CAD16_MOUSE	3
P99029|PRDX5_MOUSE	2
Q9D0K2|SCOT1_MOUSE	2
Q9WVM8|AADAT_MOUSE	2

### Sheet: intestine_OSP_conditional
Protein	Robustness score
Q9R100|CAD17_MOUSE	4
Q91WG0|EST2C_MOUSE	4
O88428|PAPS2_MOUSE	4
Q8K419|LEG4_MOUSE	4
O08691|ARGI2_MOUSE	4
Q64133|AOFA_MOUSE	4
Q6PDN3-3|MYLK_MOUSE	4
Q9JII6|AK1A1_MOUSE	4
O08601-2|MTP_MOUSE	3
P55050|FABPI_MOUSE	3
P97429|ANXA4_MOUSE	3
Q8BK48|EST2E_MOUSE	3
P23492|PNPH_MOUSE	3
P03958|ADA_MOUSE	2
Q99JG3|ANX13_MOUSE	2
Q08652|RET2_MOUSE	2

### Sheet: heart_OSP_conditional
Protein	Robustness score
P50752-2|TNNT2_MOUSE	3
Q9JKS4-3|LDB3_MOUSE	3
Q7TQ48|SRCA_MOUSE	3

### Sheet: eye_OSP_conditional
Protein	Robustness score
P24622-2|CRYAA_MOUSE	4
P04342|CRGD_MOUSE	4
Q03740|CRGE_MOUSE	4
P04344|CRGB_MOUSE	4
Q9JJU9|CRBB3_MOUSE	4
P62696|CRBB2_MOUSE	4
P04345|CRGA_MOUSE	4
Q9WVJ5|CRBB1_MOUSE	4
O35486|CRBS_MOUSE	4
Q9JJV1|CRBA2_MOUSE	4
P20443|ARRS_MOUSE	3
Q9JJV0|CRBA4_MOUSE	3
A2AMT1-2|BFSP1_MOUSE	3
Q6NVD9|BFSP2_MOUSE	3
Q8VHL5|CRGN_MOUSE	3
P24622|CRYAA_MOUSE	3
P47739|AL3A1_MOUSE	3
Q922U2|K2C5_MOUSE	3
P23927|CRYAB_MOUSE	2
P20612|GNAT1_MOUSE	2
P50446|K2C6A_MOUSE	2
P51180|MIP_MOUSE	2
Q64291|K1C12_MOUSE	2

### Sheet: brain_OSP_conditional
Protein	Robustness score
P04370-4|MBP_MOUSE	3
O08599|STXB1_MOUSE	3
P39053-4|DYN1_MOUSE	3
P11798|KCC2A_MOUSE	3
P46096|SYT1_MOUSE	3
P28652|KCC2B_MOUSE	3
P63328|PP2BA_MOUSE	3
P04370-7|MBP_MOUSE	2
P18872|GNAO_MOUSE	2
Q91XV3|BASP1_MOUSE	2
G5E829|G5E829_MOUSE	2
P68510|1433F_MOUSE	2
P13595|NCAM1_MOUSE	2

### Sheet: fat_OSP_conditional
Protein	Robustness score
Q5SWU9-2|ACACA_MOUSE	2
Q91V92|ACLY_MOUSE	2
P54310-2|LIPS_MOUSE	2
