## Supplementary Table S7 for "Mouse Organ Specific Proteins and Functions"

### Sheet: BL_top100_top10BP_-logP
Description	Testis	Spleen	Pancreas	Muscle	Lung	Liver	Kidney	Intestine	Heart	Fat	Eye	Brain	Bone
protein folding	20.3129	5.33363	8.78127		5.33363	7.58607	6.4708			6.43516
positive regulation of protein localization to Cajal body	15.1206
positive regulation of telomerase RNA localization to Cajal body	12.228
positive regulation of establishment of protein localization to telomere	11.8
toxin transport	11.0084
binding of sperm to zona pellucida	10.9011
positive regulation of telomere maintenance via telomerase	9.54132
protein stabilization	8.82594
glycolytic process	7.48483			14.6081			7.53995	5.94627	9.18661	4.43154	10.9383	10.9759	10.8643
microtubule-based process	7.13078	5.65679			4.22291					4.20493	10.4482	10.4857
nucleosome assembly		12.6563		7.09911	5.93807			3.67982		4.74524	7.13484
chromatin silencing		6.04628						3.49129
muscle contraction		5.22145		13.0229	5.22145				9.71535	5.19887	3.86381
platelet degranulation		5.12629
platelet aggregation		4.35506			4.35506					4.33704
regulation of cell shape		4.06264			7.35483
ATP biosynthetic process		3.65084									3.63726
cell-cell adhesion		3.33941
oxidation-reduction process			21.3662			17.1653	20.7116		15.1626
metabolic process			18.9952			17.9535	14.7773		7.74476	4.50801
fatty acid beta-oxidation			6.91352			8.50747	6.99526		10.1855
urea cycle			6.60297			6.62112
lipid metabolic process			5.98783			8.62796
response to zinc ion			5.94154			5.96392
fatty acid metabolic process			5.7134			6.84282			8.03547
response to drug			5.69432			6.62593							5.69432
arginine biosynthetic process			5.28762
skeletal muscle contraction				8.39366							3.47547
ATP metabolic process				7.19764	4.26576			4.26576	10.5407		5.68871	7.2526	10.4669
regulation of muscle contraction				6.92647
muscle filament sliding				5.30119	5.32877			3.25801
cardiac muscle contraction				5.2654					11.5327
gluconeogenesis				4.99152			5.02784
carbohydrate metabolic process				3.94392
actin filament capping					7.55763					3.96552	3.96552
actin filament-based movement					5.81034
negative regulation of apoptotic process						5.77759
tricarboxylic acid cycle							11.8112	4.83198	15.7443			4.83198	8.05742
cell redox homeostasis							5.96509
2-oxoglutarate metabolic process							5.70293
protein refolding							4.95184					4.95184
sarcomere organization								3.2594
cellular response to acid chemical								3.25801
response to endoplasmic reticulum stress								3.18042
ATP hydrolysis coupled proton transport								3.17852				7.77968	7.69726
ventricular cardiac muscle tissue morphogenesis									10.02
oxaloacetate metabolic process										4.30948
protein heterotrimerization										3.89254
lens development in camera-type eye											8.92675
visual perception											6.30762
substantia nigra development												10.7711
microtubule cytoskeleton organization												7.44463	6.08137
sodium ion export from cell												4.95184	4.9108
neurotransmitter secretion												4.89471
neurofilament cytoskeleton organization													6.79747
response to cocaine													5.7578
axon development													4.9108

### Sheet: BL_OSP-top10BP_-logP
Description	Testis	Spleen	Pancreas	Muscle	Lung	Liver	Kidney	Intestine	Heart	Fat	Eye	Braine	Bone
spermatogenesis	19.8057
binding of sperm to zona pellucida	9.58449									2.52149
cell differentiation	8.44988
sperm motility	6.73179
regulation of translation	5.2166
regulation of protein stability	4.66301
multicellular organism development	4.25398
protein folding	4.2235
mRNA processing	3.94257
protein localization to cilium	3.43257
immune system process		6.94636
innate immune response		4.17263
positive regulation of extrinsic apoptotic signaling pathway		3.42357
positive regulation of adaptive immune response		3.27409
receptor internalization		3.13535
negative regulation of apoptotic process		3.06051
protein autophosphorylation		2.88311
intracellular signal transduction		2.70937
positive regulation of B cell differentiation		2.54903
adaptive immune response		2.47278
wound healing			2.00398
positive regulation of cell death			1.12934
regulation of actin cytoskeleton organization			1.11227
DNA repair			1.03726
oxidation-reduction process			1.03274			1.41035	3.25792
muscle contraction				4.46998					4.61917
purine ribonucleoside monophosphate biosynthetic process				2.11869
release of sequestered calcium ion into cytosol by sarcoplasmic reticulum				2.05201
myofibril assembly				1.72312					2.94208
regulation of release of sequestered calcium ion into cytosol by sarcoplasmic reticulum				1.66929
skeletal muscle fiber development				1.47101
chondrocyte differentiation				1.24461
cell adhesion					7.57879
single organismal cell-cell adhesion					5.10729
positive regulation of cellular extravasation					4.02523
respiratory gaseous exchange					2.73757
extracellular matrix organization					2.5169
sensory perception of sound					2.28439
positive regulation of transcription from RNA polymerase II promoter involved in smooth muscle cell differentiation					2.11845
retina development in camera-type eye					1.71361						3.58338
surfactant homeostasis					1.48702
response to copper ion					1.34838
response to stilbenoid						3.97677
steroid biosynthetic process						2.80327
cholesterol biosynthetic process						2.20451
L-kynurenine catabolic process						2.13094
fatty acid metabolic process						1.69507
regulation of inflammatory response						1.66742
metabolic process						1.5461	2.9842
regulation of macrophage activation						1.53363
transport						1.46663	5.21519					7.18993	4.32537
transmembrane transport							6.04328						2.17945
sodium ion transport							5.76352
ion transport							5.12449						2.55041
excretion							3.91236
quaternary ammonium group transport							3.19122
sodium-independent organic anion transport							3.08236
response to mercury ion							2.92393
chromatin assembly or disassembly								1.71432
lipid metabolic process								1.60189		3.26125
lipid catabolic process								1.53915
glutamine metabolic process								1.32255
cardiac myofibril assembly									7.24525
sarcomere organization									7.23131
cardiac muscle contraction									4.69018
detection of muscle stretch									4.17473
regulation of heart contraction									3.99628
positive regulation of myotube differentiation									3.21913
regulation of muscle contraction									2.56768
regulation of the force of heart contraction									2.56768
phosphatidic acid biosynthetic process										3.85622
negative regulation of binding of sperm to zona pellucida										2.1683
phospholipid biosynthetic process										2.10186
positive regulation of transforming growth factor beta production										1.86871
single fertilization										1.82808
regulation of cholesterol metabolic process										1.69406
positive regulation of lipoprotein lipase activity										1.60787
negative regulation of peptidase activity										1.5393
response to stimulus											10.879
visual perception											10.8642
Wnt signaling pathway, calcium modulating pathway											4.22338
GMP metabolic process											2.22476
regulation of cytosolic calcium ion concentration											1.2924
photoreceptor cell maintenance											1.23596
nervous system development												9.55326
phosphorylation												9.29763
neurotransmitter secretion												9.02395
chemical synaptic transmission												7.80843
ephrin receptor signaling pathway												7.21568
protein phosphorylation												7.17489
learning												6.55198
modulation of synaptic transmission												6.29519
axonogenesis												6.27287
neurotransmitter transport													2.02366
neurotransmitter uptake													1.79021
viral budding													1.79021
protein localization to plasma membrane													1.75796
multivesicular body sorting pathway													1.71173
negative regulation of peptidyl-cysteine S-nitrosylation													1.71173
negative regulation of platelet-derived growth factor receptor signaling pathway													1.58818
